# Proteomic Profiling of Rabid Canine Brain Samples Reveals Dysregulation of Immune Signalling and Neuronal Pathways

**DOI:** 10.64898/2025.12.02.691792

**Authors:** Ankeet Kumar, Sudeep Nagaraj, Baldev Raj Gulati, Gundallahalli Bayyappa Manjunatha Reddy, Utpal Tatu

## Abstract

Rabies is one of the most feared diseases and has been known to humans for approximately 4,000 years. It is caused by several lyssaviruses and leads to an encephalitis, which is 100% fatal after symptom onset. The most common cause of rabies is the rabies virus (RABV), which leads to around 59,000 human deaths globally every year. The infection leads to drastic changes in host behaviour, but the underlying mechanistic details remain unclear. Although interactions between the viral glycoprotein and host nicotinic acetylcholine receptors have been proposed as drivers of rabies-associated neurological dysfunction, clinical proteomic studies in naturally infected canines have been partially explored. In this study, we conducted a global proteomics analysis of RABV-infected and non-infected canine brain samples in India to unravel the changes in protein expression. Using liquid chromatography combined with mass spectrometry, we identified various host proteins and pathways dysregulated in the infected state. Approximately 700 proteins exhibited differential expression, with around 250 proteins involved in various pathways being significantly upregulated and approximately 500 proteins being significantly downregulated in the infected condition. Network clustering of the dysregulated proteins revealed functional modules, including clathrin-mediated endocytosis, actin cytoskeletal regulation, and the TCA cycle, indicating widespread alterations in cellular trafficking, energy metabolism, and structural integrity. Complementary pathway enrichment through PANTHER identified processes linked to axon guidance, integrin signalling, chemokine and cytokine-mediated inflammation, and cytoskeletal regulation, underscoring the profound impact of rabies virus infection on neuronal connectivity and host immune responses.
