## Supplementary material for "Proteomic Profiling of Rabid Canine Brain Samples Reveals Dysregulation of Immune Signalling and Neuronal Pathways": Supplementary_File3_STRING_PPI_Description.xlsx

### Sheet: Sheet1
clustering method	cluster number	gene count	primary description	secondary description	tertiary description	protein names
MCL	1	17	Cargo recognition for clathrin-mediated endocytosis	Clathrin-mediated endocytosis, and Golgi Associated Vesicle Biogenesis	-	ITSN2, ARHGAP24, ARRB2, AP2A2, RHOA, RHOB, RHOG, EPS15L1, AP2S1, DMPK, TRIO, FLNA, EPHB3, VSX2, PACSIN2, STK10, CFD
MCL	2	15	The citric acid (TCA) cycle and respiratory electron transport	Oxidoreductase complex	-	PHB2, SDHB, ALDH5A1, ATP5F1B, DLD, ETFB, NDUFS2, UGDH, NDUFV1, IDH3A, PMPCB, SCN8A, NDUFS8, NDUFB7, UQCRH
MCL	3	13	-	-	-	KIF9, TTBK2, NIN, IFT81, FAM83C, CENPF, MND1, CENPB, CDT1, MAK, RPGR, TULP1, ATP1B2
MCL	4	12	Actin-binding	Striated Muscle Contraction, and Thick filament	-	ATP2A2, ACTN2, LASP1, MYH2, MYH1, TNNT3, MYH6, CKM, ARPC2, ARPC1A, NTHL1, REV3L
MCL	5	11	Antigen processing and presentation	Chaperone	Mixed, incl. Endoplasmic reticulum lumen, and Positive regulation of transcription from RNA polymerase II promoter in response to endoplasmic reticulum stress	CANX, RPN1, HSPA5, CALR, CCT6A, HDAC6, STUB1, PSAP, RPL18, SRP54, HMGB1
MCL	6	11	-	-	-	SYP, APOE, CES1, MMEL1, LPL, PLIN3, DCX, CALB2, HPCAL1, NRXN2, NEU4
MCL	7	10	Aminoacyl-tRNA biosynthesis	tRNA aminoacylation for protein translation	-	NOA1, MRPS17, DDX21, TARS1, MRPL41, SETBP1, WARS2, GARS1, CDK9, MZT2B
MCL	8	9	Purine nucleoside metabolism	Pentose phosphate pathway	-	STIP1, GDA, HPRT1, PNP, ME3, PGM1, PGM2, PYGM, ALDOB
MCL	9	8	Voltage-gated calcium channel complex	-	-	PPP2R2A, GNB2, TBC1D30, DCP1B, CACNA1D, CACNA1S, GNAZ, RASGRP2
MCL	10	7	Spliceosome, and Negative regulation of mRNA splicing, via spliceosome	-	-	DDX17, EIF4G1, HNRNPL, HNRNPA3, PCBP1, HNRNPA1, HNRNPD
MCL	11	6	-	-	-	GPM6A, YTHDF2, LANCL1, GRM8, FADS3, DPP6
MCL	12	6	-	-	-	LMNB1, CAND1, SKP1, UBA6, NPM1, BASP1
MCL	13	6	RIG-I-like receptor signaling pathway	-	-	DDX3X, SHARPIN, TBK1, PSPC1, G3BP1, SIKE1
MCL	14	5	Golgi Associated Vesicle Biogenesis	AP-4 adaptor complex, and Serine incorporator (Serinc)	-	RUSC2, AP4E1, NALCN, AK4, BLOC1S6
MCL	15	5	Cysteine and methionine metabolism	-	-	ALDH1B1, BHMT, MAT2A, DNMT1, CDKL5
MCL	16	5	Collagen biosynthesis and modifying enzymes	-	-	COL9A2, COL14A1, COL3A1, SV2A, LAMA1
MCL	17	5	Mostly uncharacterized, incl. Ultradian rhythm, and Octopamine metabolism	-	-	MAPRE3, ENOX1, ANO3, MDK, HYDIN
MCL	18	5	Dynein light intermediate chain binding	-	-	PAFAH1B1, DNAH17, TNIP1, DNAH12, CCDC88B
MCL	19	4	-	-	-	HSP90AB1, FKBP4, TPP2, GRID2
MCL	20	4	-	-	-	NAPB, SPTBN2, SLC1A6, FAM222B
MCL	21	4	-	-	-	MTREX, RRP9, MBOAT2, STK39
MCL	22	4	Fatty acid elongation	-	-	HSDL1, TECR, STYXL1, BAG2
MCL	23	4	-	-	-	PPP5C, COQ5, BUD23, TPD52L2
MCL	24	4	SWI/SNF complex	Bromodomain	-	ACTBL2, SMARCD2, SMARCA2, BAZ1A
MCL	25	3	-	-	-	ALDH1A1, PTGR1, SCARA3
MCL	26	3	Mixed, incl. Lethal giant larvae(Lgl) like, C-terminal, and The CUT domain is a DNA-binding domain often found in combination with a downstream homeodomain.	-	-	ZNF804B, STXBP5L, CDH23
MCL	27	3	Hippo signaling pathway - multiple species	-	-	FAT4, DCHS1, FAT1
MCL	28	3	-	-	-	SH3RF1, MYLIP, PLEKHA2
MCL	29	3	-	-	-	LYSMD3, ACIN1, FAM193B
MCL	30	3	-	-	-	KRT20, KRT23, VAT1L
MCL	31	3	-	-	-	ARF4, SEC23IP, RAB1B
MCL	32	2	Telomere Extension By Telomerase	-	-	ANKRD28, TINF2
MCL	33	2	Glutathione peroxidase, and Glutathione S-transferase, C-terminal domain	-	-	GSR, LOC479911
MCL	34	2	Mixed, incl. Endoplasmic reticulum-endosome membrane contact site, and FFAT motif binding	-	-	OSBP, MOSPD3
MCL	35	2	LGI-ADAM interactions	-	-	LGI1, ADAM22
MCL	36	2	-	-	-	TPRKB, CTDSP1
MCL	37	2	-	-	-	RAB33A, PEX12
